# Unconventional conservation reveals structure-function relationships in the synaptonemal complex

**DOI:** 10.1101/2021.06.16.448737

**Authors:** Lisa E. Kursel, Henry D. Cope, Ofer Rog

## Abstract

Functional requirements constrain protein evolution, commonly manifesting in conserved primary amino acid sequence. Here, we extend this idea to secondary structural features by tracking their conservation in essential meiotic proteins with highly diverged sequences. The synaptonemal complex (SC) aligns parental chromosome pairs and regulates exchanges between them. In electron micrographs of meiocytes from all eukaryotic clades, the SC appears as a ~100 nm-wide ladder-like structure with regular striations. Despite the conserved ultrastructure and functions, the proteins that make up the SC are highly divergent in sequence. Here we found that, within the *Caenorhabditis* genus, SC proteins are significantly more diverged than other proteins. However, SC proteins have highly conserved protein length and coiled-coil domain structure. The same unconventional conservation signature holds true for SC proteins in *Drosophila* and mammals, suggesting it could be a universal feature of SC proteins. We used this evolutionary signature to identify a novel SC protein in the nematode *Pristionchus pacificus*, Ppa-SYP-1, which has no significant homology to any protein outside of *Pristionchus*. Our work suggests that the length and relative arrangement of coiled-coils play a key role in the structure and function of the SC. Furthermore, our analysis implies that expanding sequence analysis beyond measures of per-site identity or similarity can enhance our understanding of protein evolution and function.

**Short abstract:** Functional requirements constrain protein evolution, commonly manifesting in a conserved amino acid sequence. Here, we extend this idea to secondary structural features by tracking their conservation in essential meiotic proteins with highly diverged sequences. The synaptonemal complex (SC) is a ~100 nm-wide ladder-like meiotic structure present in all eukaryotic clades, where it aligns parental chromosomes and regulates exchanges between them. Despite the conserved ultrastructure and functions of the SC, SC proteins are highly divergent within *Caenorhabditis*. However, SC proteins have highly conserved length and coiled-coil domain structure. We found the same unconventional conservation signature in *Drosophila* and mammals, and used it to identify a novel SC protein in *Pristionchus pacificus*, Ppa-SYP-1. Our work suggests that coiled-coils play wide-ranging roles in the structure and function of the SC, and more broadly, that expanding sequence analysis beyond measures of per-site similarity can enhance our understanding of protein evolution and function.
