## Supplemental data - CRISPR reagents for "Unconventional conservation reveals structure-function relationships in the synaptonemal complex"

### Sheet: Sheet1
CRISPR reagents
Gene	Experiment	crRNA seed sequence	Repair template sequence	Primers for genotyping	Restriction enzyme for genotyping
PPA16075 (Ppa-SYP-1)	knockout	GGAAATGAGGAGACTTCAAC	TACAACAATGTAGTCATTGTAGTTGATGGATGAGGAAATGAGGAGACTTTAACCGTGAGCTTGTAAAATACGAAAACTCCGTTCATCCTGCTGCGAGGCC	LEK1040 and LEK1041	HpaII
PPA16075 (Ppa-SYP-1)	HA tag	GGAAATGAGGAGACTTCAAC	TCAAGGCAAGATACAACAATGTAGTCATTGTAGTTGATGGATGAGGAAATGAGAAGGCTTCAGCCTGGAGGAGGATACCCCTACGATGTCCCAGATTATGCTGGAGGAGGAGAGCTCGTAAAATACGAAAACTCCGTTCATCCTGCTGCGAGGCCTGTTCAGACAGAAATTGTTTCTACGCTCTCT	LEK1040 and LEK1041	HpaII
PPA16075 (Ppa-SYP-1)	OLLAS tag	AATATCACCATTGACTTCTT	ATCTCAACCAATATTATTAGTTTTATATTCAATTCACGATAATTACCATCGAATATCACCATTGACTTCTTTAGAATGCTTTCCCATGAGCCTGGGTCCGAGCTCGTTGGCGAATCCAGACTGTGAGACCGAGCCTTTATCCTGAAATATCAAAGCTTATCTTAACGATAATTTGATCGGTTCAATCGGTTAATCCAA	LEK1060 and LEK1061	BsmI
PPA35551	knockout	GTTCAGACCAATTATAACTT	n.a.	LEK1029 and LEK1030	DpnII
PPA10754	knockout	CAAAGTGGGATGAGTACTAC	n.a.	LEK1027 and LEK1028	ScaI
Genotyping primers
Name	Sequence
LEK1027	TTGGCTTATCTCGACTGAAG
LEK1028	TCTTCTTATTGGAGTGCACC
LEK1029	GGGACGAATGAGAACGATTA
LEK1030	CTTTCTCACTTCCTTCTCGT
LEK1040	CCAGTTACTACATTCTTACGCC
LEK1041	AGTCGCGTGTTCAATCTCAT
LEK1060	ACCTCGGGAACTTTAGGCAT
LEK1061	GATAAAGGCTCGATCTCACAGC
