## Supplemental data - proteomes for "Unconventional conservation reveals structure-function relationships in the synaptonemal complex"

### Sheet: Sheet1
Species	Reference genome or proteome
Drosophila albomicans	https://ftp.ncbi.nlm.nih.gov/genomes/all/annotation_releases/7291/100/GCF_009650485.1_drosAlbom15112-1751.03v1/GCF_009650485.1_drosAlbom15112-1751.03v1_translated_cds.faa.gz
Drosophila ananassae	https://ftp.ncbi.nlm.nih.gov/genomes/all/annotation_releases/7217/101/GCF_003285975.2_DanaRS2.1/GCF_003285975.2_DanaRS2.1_translated_cds.faa.gz
Drosophila arizonae	https://ftp.ncbi.nlm.nih.gov/genomes/all/annotation_releases/7263/100/GCF_001654025.1_ASM165402v1/GCF_001654025.1_ASM165402v1_translated_cds.faa.gz
Drosophila biarmipes	https://ftp.ncbi.nlm.nih.gov/genomes/all/annotation_releases/125945/101/GCF_000233415.1_Dbia_2.0/GCF_000233415.1_Dbia_2.0_translated_cds.faa.gz
Drosophila bipectinata	https://ftp.ncbi.nlm.nih.gov/genomes/all/annotation_releases/42026/101/GCF_000236285.1_Dbip_2.0/GCF_000236285.1_Dbip_2.0_translated_cds.faa.gz
Drosophila elegans	https://ftp.ncbi.nlm.nih.gov/genomes/all/annotation_releases/30023/101/GCF_000224195.1_Dele_2.0/GCF_000224195.1_Dele_2.0_translated_cds.faa.gz
Drosophila erecta	https://ftp.ncbi.nlm.nih.gov/genomes/all/annotation_releases/7220/101/GCF_003286155.1_DereRS2/GCF_003286155.1_DereRS2_translated_cds.faa.gz
Drosophila eugracilis	https://ftp.ncbi.nlm.nih.gov/genomes/all/annotation_releases/29029/101/GCF_000236325.1_Deug_2.0/GCF_000236325.1_Deug_2.0_translated_cds.faa.gz
Drosophila ficusfila	https://ftp.ncbi.nlm.nih.gov/genomes/all/annotation_releases/30025/101/GCF_000220665.1_Dfic_2.0/GCF_000220665.1_Dfic_2.0_translated_cds.faa.gz
Drosophila grimshawi	https://ftp.ncbi.nlm.nih.gov/genomes/all/annotation_releases/7222/102/GCF_000005155.2_dgri_caf1/GCF_000005155.2_dgri_caf1_translated_cds.faa.gz
Drosophila guanche	https://ftp.ncbi.nlm.nih.gov/genomes/all/annotation_releases/7266/100/GCF_900245975.1_DGUA_6/GCF_900245975.1_DGUA_6_translated_cds.faa.gz
Drosophila hydei	https://ftp.ncbi.nlm.nih.gov/genomes/all/annotation_releases/7224/101/GCF_003285905.1_DhydRS2/GCF_003285905.1_DhydRS2_translated_cds.faa.gz
Drosophila kikkawai	https://ftp.ncbi.nlm.nih.gov/genomes/all/annotation_releases/30033/101/GCF_000224215.1_Dkik_2.0/GCF_000224215.1_Dkik_2.0_translated_cds.faa.gz
Drosophila mauritiana	https://ftp.ncbi.nlm.nih.gov/genomes/all/annotation_releases/7226/100/GCF_004382145.1_ASM438214v1/GCF_004382145.1_ASM438214v1_translated_cds.faa.gz
Drosophila miranda	https://ftp.ncbi.nlm.nih.gov/genomes/all/annotation_releases/7229/102/GCF_003369915.1_D.miranda_PacBio2.1/GCF_003369915.1_D.miranda_PacBio2.1_translated_cds.faa.gz
Drosophila mojavensis	https://ftp.ncbi.nlm.nih.gov/genomes/all/annotation_releases/7230/101/GCF_000005175.2_dmoj_caf1/GCF_000005175.2_dmoj_caf1_translated_cds.faa.gz
Drosophila navojoa	https://ftp.ncbi.nlm.nih.gov/genomes/all/annotation_releases/7232/101/GCF_001654015.2_UFRJ_Dnav_4.2/GCF_001654015.2_UFRJ_Dnav_4.2_translated_cds.faa.gz
Drosophila novamexicana	https://ftp.ncbi.nlm.nih.gov/genomes/all/annotation_releases/47314/100/GCF_003285875.2_DnovRS2.1/GCF_003285875.2_DnovRS2.1_translated_cds.faa.gz
Drosophila obscura	https://ftp.ncbi.nlm.nih.gov/genomes/all/annotation_releases/7282/100/GCF_002217835.1_Dobs_1.0/GCF_002217835.1_Dobs_1.0_translated_cds.faa.gz
Drosophila persimilis	https://ftp.ncbi.nlm.nih.gov/genomes/all/annotation_releases/7234/101/GCF_003286085.1_DperRS2/GCF_003286085.1_DperRS2_translated_cds.faa.gz
Drosophila pseudoobscura	https://ftp.ncbi.nlm.nih.gov/genomes/all/annotation_releases/7237/104/GCF_009870125.1_UCI_Dpse_MV25/GCF_009870125.1_UCI_Dpse_MV25_translated_cds.faa.gz
Drosophila rhopaloa	https://ftp.ncbi.nlm.nih.gov/genomes/all/annotation_releases/1041015/101/GCF_000236305.1_Drho_2.0/GCF_000236305.1_Drho_2.0_translated_cds.faa.gz
Drosophila sechellia	https://ftp.ncbi.nlm.nih.gov/genomes/all/annotation_releases/7238/101/GCF_004382195.1_ASM438219v1/GCF_004382195.1_ASM438219v1_translated_cds.faa.gz
Drosophila serrata	https://ftp.ncbi.nlm.nih.gov/genomes/all/annotation_releases/7274/100/GCF_002093755.1_Dser1.0/GCF_002093755.1_Dser1.0_translated_cds.faa.gz
Drosophila suzukii	https://ftp.ncbi.nlm.nih.gov/genomes/all/annotation_releases/28584/101/GCF_000472105.1_Dsuzukii.v01/GCF_000472105.1_Dsuzukii.v01_translated_cds.faa.gz
Drosophila takahashii	https://ftp.ncbi.nlm.nih.gov/genomes/all/annotation_releases/29030/101/GCF_000224235.1_Dtak_2.0/GCF_000224235.1_Dtak_2.0_translated_cds.faa.gz
Drosophila virilis	https://ftp.ncbi.nlm.nih.gov/genomes/all/annotation_releases/7244/103/GCF_003285735.1_DvirRS2/GCF_003285735.1_DvirRS2_translated_cds.faa.gz
Drosophila willistoni	https://ftp.ncbi.nlm.nih.gov/genomes/all/annotation_releases/7260/101/GCF_000005925.1_dwil_caf1/GCF_000005925.1_dwil_caf1_translated_cds.faa.gz
Drosophila melanogaster	http://ftp.flybase.net/genomes/Drosophila_melanogaster/dmel_r6.39_FB2021_02/fasta/dmel-all-translation-r6.39.fasta.gz
Drosophila simulans	http://ftp.flybase.net/12_species_analysis/genomes/Drosophila_simulans/dsim_r2.02_FB2016_02/fasta/dsim-all-translation-r2.02.fasta.gz
Pristionchus pacificus	El_Paco_proteins_v2
Pristionchus arcanus	pristionchus_arcanus.PRJEB27334.WBPS14.protein
Pristionchus entomophagus	pristionchus_entomophagus.PRJEB27334.WBPS14.protein
Pristionchus exspectatus	pristionchus_exspectatus.PRJEB24288.WBPS14.protein
Pristionchus fissidentatus	pristionchus_fissidentatus.PRJEB27334.WBPS14.protein
Pristionchus japonicus	pristionchus_japonicus.PRJEB27334.WBPS14.protein
Pristionchus maxplanki	pristionchus_maxplancki.PRJEB27334.WBPS14.protein
Pristionchus mayeri	pristionchus_mayeri.PRJEB27334.WBPS14.protein
Homo sapiens (human)	Reference genome: Homo sapiens (assembly GRCh38.p13)
Cavia porcellus (guinnea pig)	Representative genome: Cavia porcellus (assembly Cavpor3.0)
Oryctolagus cuniculus (rabbit)	Representative genome: Oryctolagus cuniculus (assembly OryCun2.0)
Mus musculus (mouse)	Reference genome: Mus musculus (assembly GRCm39)
Tupaia chinensis (Chinese tree shrew)	Representative genome: Tupaia chinensis (assembly TupChi_1.0)
Microcebus murinus (mouse lemur)	Representative genome: Microcebus murinus (assembly Mmur_3.0)
Macaca mulatta (Rhesus macaque)	Representative genome: Macaca mulatta (assembly Mmul_10)
Bos taurus (cow)	Reference genome: Bos taurus (assembly ARS-UCD1.2)
Equus caballus (horse)	Representative genome: Equus caballus (assembly EquCab3.0)
Canis lupus familiaris (dog)	Reference genome: Canis lupus familiaris (assembly Dog10K_Boxer_Tasha)
Myotis lucifugus (little brown bat)	Representative genome: Myotis lucifugus (assembly Myoluc2.0)
Sorex araneus (European shrew)	Representative genome: Sorex araneus (assembly SorAra2.0)
Loxodonta africana (elephant)	Representative genome: Loxodonta africana (assembly Loxafr3.0)
Dasypus novemcinctus (armadillo)	Representative genome: Dasypus novemcinctus (assembly Dasnov3.0)
Orycteropus afer afer (aardvark)	Representative genome: Orycteropus afer afer (assembly OryAfe1.0)
