## Supplemental data - synteny for "Unconventional conservation reveals structure-function relationships in the synaptonemal complex"

### Sheet: SYP-1 synteny
Species number	Genus	Species	Third 5-prime Gene name and description BLASTp match in C. elegans	Second 5-prime Gene name and description BLASTp match in C. elegans	First 5-prime Gene name and description BLASTp match in C. elegans	Syp-1 gene name	First 3-prime Gene name and description BLASTp match in C. elegans	Second 3-prime Gene name and description BLASTp match in C. elegans	Notes	confirmed by RNAseq?
10	Caenorhabditis	doughertyi		g1946 T-box elegans ZK177.10	g1945 elegans E04F6.9	g1944.t1	g1943 insulin related peptide beta type	g1942 no elegans hits		yes
11	Caenorhabditis	tropicalis		CTROP.Csp11.Scaffold629.g11378.t1 Sperm-specific class P protein elegans C55C2.2	CTROP.Csp11.Scaffold629.g11377.t1 no elegans hits	CTROP.Csp11.Scaffold629.g11376.t1	CTROP.Csp11.Scaffold629.g11375 elegans ZK84.6 insulin related peptide beta type	CTROP.Csp11.Scaffold629.g11374.t1 no elegans hits	Annotated as having an extra exon, but other splice junctions are conserved. Manually edited sequence based on alignment to C. doughertyi	n.a.
4	Caenorhabditis	brenneri	CBN03849 C. elegans ZK177.11	CBN21248 Predicted to have DNA binding activity	CBN25346 Predicted to have DNA-binding activity, transcription factor activity ortholog of C. elegans tbx-35	Not annotated	CBN19652 is predicted to have hormone activity best match to elegans insulin-like peptide	CBN23972		yes but poor coverage
23	Caenorhabditis	latens		CLATE.FL83_06079 helix-loop-helix DNA binding domain elegans ZK177.11	CLATE.FL83_06080 elegans E04F6.9	CLATE.FL83_17238	CLATE.FL83 insulin related peptide beta	CLATE.FL83 no elegans hits		yes
d	Caenorhabditis	remanei		CRE11792 elegans ZK177.11	CRE11959	CRE11793	CRE11794 is predicted to have hormone activity best match to elegans insulin-like peptide	CRE11795 no BLASTp matches to elegans		n.a.
5	Caenorhabditis	sinica		CSINI.Csp5_scaffold_00481.g11925.t4 elegans C38D4.3	CSINI.Csp5_scaffold_00481.g11926.t1 no elegans hits	CSINI.Csp5_scaffold_00481.g11927.t1	CSINI.Csp5_scaffold_00481.g11928.t1 insulin related peptide	CSINI.Csp5_scaffold_00481.g11929.t1 no elegans hits	Annotated as having 8 exons but there are Ns in the beginning of the gene and other exon boundaries are conserved. Manually edited based on alignment to C. tribulationis	n.a.
40	Caenorhabditis	tribulationis		g7120 helix-loop-helix DNA binding domain elegans ZK177.11	g7119 Major sperm protein elegans ZK1251.6	CSp40.g7118	g7117 insulin related peptode ZK1251.11a	g7116 no elegans hits		yes
26	Caenorhabditis	zanzibari		g5439 major sperm protein elegans ZK1251.6	g5440 no elegans hits	CSp26.g5441	CSP26.g5442 insulin related peptide beta	g5443 no elegans hits		yes
b	Caenorhabditis	briggsae		CBG25641 Ortholog of C. elegans ZK177.11	CBG02432 Major sperm protein (MSP) domain, PapD-like superfamily, and Immunoglobulin-like fold	CBG02434	CBG30159 is predicted to have hormone activity best match to eegans insulin-like peptide	CBG02435 is predicted to have nucleic acid binding activity
9	Caenorhabditis	nigoni		g6355 elegans C27D8.1	g6354 Major sperm protein elegans ZK1251.6	Cni-Syp-1	Cni-ins	g6351 elegans Y56A3A.33
34	Caenorhabditis	inopinata		n.a.	n.a.	sp34_20190100	sp34_20109210 no elegans hit	sp34_20109220 elegans EGAP798.1		n.a.
a	Caenorhabditis	elegans		F13A7.13 (sre-36) is predicted to encode a protein with 7TM GPCR, serpentine receptor class e (Sre)	F13A7.14	F26D2.2	F26D2.3 predicted to have acetylglucosaminyltransferase activity. core-2/1 branching enzyme	F26D2.4 (srh-145) predicted to encode a protein with 7TM GPCR, serpentine receptor class h (Srh)
	Caenorhabditis	nouraguensis		g6799 no elegans hits	g6798 HORMA domain Him3 paralog (HTP-1) elegans F41H10.10	CNOUR.g6797	g6796 serpentine type 7TM GPCR chemoreceptor srx elegans T01C4.6	n.a.		yes
29	Caenorhabditis	becei			g14747 HORMA domain elegans F41H10.10 (HTP-1) Him-three paralog	CSP29.g14748	g14749 serpentine type 7TM GPCR chemoreceptor srx elegans T01C4.6	n.a.		n.a.
39	Caenorhabditis	waitukubuli		g23802 short chain dehydrogenase elegans C55A6.7	g23801 elegans C55A6.11	CSP39.g23800	g23799 serpentine type 7TM GPCR elegans T01C4.6	n.a.		yes
28	Caenorhabditis	panamensis		g11398 serpentine srv elegans F13A7.3	g11397 major facilitator superfamily elegans F47B8.19	g11396	n.a.	n.a.	Truncated SYP-1 or a SYP-1 pseudogene	n.a.
				g8660 phosphofructokinase elegans C50F4.2	g8661 elegans F20A1.6a	g8662	g8663 elegans F20A1.4	g8664 serpentine type 7TM GPCR chemoreceptor srx elegans F20A1.3	Full length SYP-1	n.a.
				g8698 short chain dehydrogenase elegans C55A6.7	g8697 elegans C55A6.11	g8696	g8695 serpentine type 7TM GPCR chemoreceptor srx elegans T01C4.6	g8694 no elegans hits	Full length SYP-1	n.a.
7	Caenorhabditis	afra		g3036 Histone H3	g3035 Histone H4	CAFRA.g3034	g3032 no elegans hits	g3033 serpentine type 7TM GPCR chemoreceptor srx K03B4.5		yes
32	Caenorhabditis	sulstoni		g8476 Histone H3	g8477 Histone H4	CSP32.g8478	g8479 serpentine type 7TM GPCR chemoreceptor srx K03B4.5	g8480 no elegans hits		yes
c	Caenorhabditis	japonica		Cjp-str-112 7TM GPCR, serpentine receptor class r (Str) elegans F10D2.4	CJA35579 elegans F54G2.2	CJA08584	CJA10438 7TM GPCR, serpentine receptor class x (Srx) elegans T01C4.3	Cjp-srx-34 7TM GPCR, serpentine receptor class x (Srx). elegans T01C4.4	Annotated as two genes. Re assembeled from SRA data (SRX100094 and SRX100093) This supports one continuous ORF that is all SYP1. The genes predicted in the genome (CJA08584 and CJA39781) are not supported by the transcript data.	yes
						CJA39781			Annotated as two genes. Corrected using RNAseq.
	Caenorhabditis	virilis		g6015 7TM receptor rhodopsin fmaily neuropeptide receptor family elegans Y34D9A.2	g6016 ATPase, Vsp4 Cterminal oligomerization domain related to yeast vacuolar sorting factor elegans Y34D9A.10	CVIRI.g6017.t1	g6018 low density lipoprotein receptor class A elegans Y34D9A.86	g6019 Glutaredoxin elegans Y34D9A.6
	Caenorhabditis	angaria		g4878 WDR12 elegans F55F8.5.2	g4877 mitochondrial fission factor elegans F55F8.6	CANGA.Cang_2012_03_13_00119.g4876.t1	g4875 ABC transporter class E elegans Y39E4B.1.2	g4874 ABC transporter class E elegans Y39E4B.1.2
	Caenorhabditis	castelli		g17951 WRD12 elegans F53B6.1	g17950 mitochondrial fission factor elegans F55F8.6	g17949	g17948		Annotated as having an extra introns but fixed through manual editing via comparison to angaria and conserved splice junctions. Confirmed with RNAseq	yes
38	Caenorhabditis	quiockensis				CSP38.g195.t1				yes
	Caenorhabditis	plicata				not found
	Caenorhabditis	monodelphis				not found

### Sheet: SYP-2 synteny
Species number	Genus	Species	Third 5-prime Gene name and description BLASTp match in C. elegans	Second 5-prime Gene name and description BLASTp match in C. elegans	First 5-prime Gene name and description BLASTp match in C. elegans	Syp-1 gene name	First 3-prime Gene name and description BLASTp match in C. elegans	Second 3-prime Gene name and description BLASTp match in C. elegans	Confirmed by RNAseq?	Notes
10	Caenorhabditis	doughertyi		g1408.t1	g1407.t1 chondroitin proteoglycan 4 elegans C14B1.9	g1406	g1405.t1 elegans F34D10.9	g1404.t1 CDC-45-like protein elegans F34D10.2	yes
11	Caenorhabditis	tropicalis		g9534.t1 no elegans hits	g9533.t1 no elegans hits	g9532	g9531.t1 elegans F34D10.9	g9530.t1 elegans F34D10.9
4	Caenorhabditis	brenneri		CBN17431 elegans C14B1.12	CBN02010 chondroitin proteoglycan 4 elegans C14B1.9	CBN11656	CBN05384 elegans F34D10.9	CBN06067 CDC45 family elegans F34D10.2	yes	Annotated as having an additional intron resulting in N-term extension. Methionine that matches the elegans start codon is preserved. Annotated to match elegans gene structure
23	Caenorhabditis	latens		CLATE.FL83_10260-RA elegans C14B1.8	CLATE.FL83_10258-RA chondroitin proteoglycan 4	CLATE.FL83_10259-RA	CLATE.FL83_10258-RA CDC-45 like protein	CLATE.FL83_10257-RA Putative zinc finger transcription factor elegans F34D10.5	yes	Misannotatd splice junction. Corrected based on RNAseq.
d	Caenorhabditis	remanei		CREMA.FL82_10296-RA elegans C14B1.8	CREMA.FL82_10294-RB chondroitin proteoglycan 4	CREMA.FL82_10295	CREMA.FL82_10294-RB elegans F34D10.9	CREMA.FL82_10293-RA CDC-45 family elegan F34D10.5
5	Caenorhabditis	sinica				not annotated				Gene split across two different scaffolds. Manually curated based on alignment to C. zanzibari and C. tribulationis SYP-2
40	Caenorhabditis	tribulationis		CSP40.g8179.t1 elegans C14B1.12	CSP40.g8180.t1 chondroitin proteoglycan 4 elegans C14B1.9	Csp40.g8181.t1	CSP40.g8182.t1 elegans F34D10.9	CSP40.g8183.t1 CDC45 family elegans F34D10.2	yes
26	Caenorhabditis	zanzibari		CSP26.g10961.t1 elegans C14B1.8	CSP26.g10962 chondroitin proteoglycan 4 elegans C14B1.9	CSP26.g10963	CSP26.g10964.t1 elegans F34D10.9	CSP26.g10965.t1 CDC45 family elegans F34D10.2	yes
b	Caenorhabditis	briggsae		CBG09211 elegans C14B1.8	CBG09212 chondroitin proteoglycan 4 elegans C14B1.9	CBG09213	CBG09214 CDC45 family elegans F34D10.2	CBG09215 elegans F34D10.3	yes	CBG09213 manually edited N-term of the annotated gene based on BLASTing RNAseq reads (SRX5158482, SRX5158481)
9	Caenorhabditis	nigoni		nigoni.pc_2016.07.11_062.g28976 no elegans hits	nigoni.pc_2016.07.11_062.g28977 chondroitin proteoglycan 4 elegans C14B1.9	nigoni.pc_2016.07.11_062.g28978	nigoni.pc_2016.07.11_062.g28979 elegans F34D10.9	nigoni.pc_2016.07.11_062.g28980 no elegans hits	yes
34	Caenorhabditis	inopinata		CSP34.Sp34_30225100.t1 no elegans hits	CSP34.Sp34_30225200.t1 elegans C14B1.12	CSP34.Sp34_30225300	CSP34.Sp34_30225410.t1 elegans C14B1.8	CSP34.Sp34_30225420.t1 elegans C14B1.9		Two gene annotations merged. Corrected based on alignment to C. elegans.
a	Caenorhabditis	elegans		C24G6.7 GRound-Like (grd related)	C24G6.8.1 Probable peptidyl-tRNA hydrolase 2	C24G6.1	C18C4.2 Cystic Fibrosis Transmembrane conductance regulator homolog	C18C4.3.1 Putative UDP-glucuronosyltransferase ugt-48
	Caenorhabditis	nouraguensis		g12343 nuclear hormone receptor family member nhr-121	g12342 Tc5 transposase binding domain elegans Y53G8AM.8	g12341.t1	g12340 zinc knuckle dead box	g12339 major facilitator super family elegans Y53G8AR.7a	yes	SYP-2 gene duplication. Both copies supported by RNAseq.
					g2041 cytosolic motility protein	g2042.t1	g2043 neurotransmitter gated ion channel		yes	SYP-2 gene duplication. Both copies supported by RNAseq.
29	Caenorhabditis	becei				g9511.t1	g9510 no elegans tBLASTn	g9509.t1 DNA mismatch repair MutL family		SYP-2 gene duplication.
				g10603	g10804 cytosolic motility protein	g10805.t1	g10806 neuro-transmitter gated ion channel acetylcholine-gated chloride channel	g10807 regulator PHA-1		SYP-2 gene duplication.
39	Caenorhabditis	waitukubuli		CSP39.g5181.t2 methylmalonic aciduria an homocystinuria type D protein elegans Y76A2B.5.2	CSP39.g5182.t1 SCAVenger receptor (CD36 family) elegans Y76A2B.6	CSP39.g5183	CSP39.g5184.t1 Acetylcholine-gated Chloride Channel elegans T27E9.9		yes
28	Caenorhabditis	panamensis		CSP28.g9494.t1 elegans Y76A2B.3 but Y76A2B.5.2 is close second methylmalonic aciduria an homocystinuria type D protein	CSP28.g9493.t1 SCAVenger receptor (CD36 family) elegans Y76A2B.6	CSP28.g9492.t1	CSP28.g9491.t1 Acetylcholine-gated Chloride Channel elegans T27E9.9	CSP28.g9490.t1 Zinc finger transcription factor family protein 30 elegans C06E1.8
7	Caenorhabditis	afra		CAFRA.g3905.t1 elegans Y54F10BM.3	CAFRA.g3904.t1 SCAVenger receptor (CD36 family) elegans Y76A2B.6	CAFRA.g3903.t1	CAFRA.g3902.t1 Acetylcholine-gated Chloride Channel elegans T27E9.9	CAFRA.g3901.t1 elegans T05D4.3	yes
32	Caenorhabditis	sulstoni		CSP32.g2180.t1 elegans Y76A2B.5.2	CSP32.g2181.t1 SCAVenger receptor (CD36 family) elegans Y76A2B.6	CSP32.g2182	CSP32.g2183.t1 Acetylcholine-gated Chloride Channel elegans T27E9.9		yes
c	Caenorhabditis	japonica		CJA18454 SCAVenger receptor (CD36 family) elegans Y76A2B.6	CJA04637 Tc3 transposase binding domain homeodomain like no elegans hits	CJA00163a	CJA41742 Tc3 transposase binding domain homeodomain like no elegans hits	CJA17756a elegans T05D4.3	yes
	Caenorhabditis	virilis		x	x	CVIRI.g17128.t1	CVIRI.g17129.t1 elegans T27E9.9 Acetylcholine-gated Chloride Channel	CVIRI.g17130.t1 no elegans hits
	Caenorhabditis	angaria		CANGA.Cang_2012_03_13_00119.g4864.t1 fatty Acid CoA Synthetase family elegans F37C12.7	CANGA.Cang_2012_03_13_00119.g4865.t1 glycosyl hydrolase family elegans C29E4.10	CANGA.Cang_2012_03_13_00119.g4866.t1	CANGA.Cang_2012_03_13_00119.g4867.t1 UPF0562 protein elegans C29E4.12	CANGA.Cang_2012_03_13_00119.g4868.t1 condensin II complex subunit capH2 or CNDH2, N terminal elegans C29E4.2 (KLE-2) Kleisin, abnormal closure, protein 2
	Caenorhabditis	castelli		CCAST.g17097.t1 elegans F37C12.7 fatty Acid CoA Synthetase family	CCAST.g17096.t1 glycosyl hydrolase family elegans C29E4.10	CCAST.17095	CCAST.g17094.t1 UPF0562 protein elegans C29E4.12	CCAST.g17093.t1 condensin II complex subunit capH2 or CNDH2, N terminal elegans C29E4.2 (KLE-2) Kleisin, abnormal closure, protein 2	yes
38	Caenorhabditis	quiockensis		CSP38.g3215.t1 elegans F37C12.7 fatty Acid CoA Synthetase family	CSP38.g3214.t1 glycosyl hydrolase family elegans C29E4.10	CSP38.g3213.t1	CSP38.g3212.t1 UPF0562 protein elegans C29E4.12	CSP38.g3211.t1 condensin II complex subunit capH2 or CNDH2, N terminal elegans C29E4.2 (KLE-2) Kleisin, abnormal closure, protein 2	yes
	Caenorhabditis	plicata		CPLIC.g580.t1 elegans Y71H2AM.15b	CPLIC.g581.t1 elegans C44B9.3	CPLIC.g582	CPLIC.g583.t1 elegans C44B9.1 VESicle-Associated	CPLIC.g584.t1 elegans Y39A1C.3.2 C. Elegans Y-box	yes
	Caenorhabditis	monodelphis				not found

### Sheet: SYP-3 synteny
Species number	Genus	Species	Third 5-prime Gene name and description BLASTp match in C. elegans	Second 5-prime Gene name and description BLASTp match in C. elegans	First 5-prime Gene name and description BLASTp match in C. elegans	Syp-3 gene name	First 3-prime Gene name and description BLASTp match in C. elegans	Second 3-prime Gene name and description BLASTp match in C. elegans	Confirmed by RNAseq?	Notes
10	Caenorhabditis	doughertyi		CDOUG.g19459 Transcriptional repressor TCF25 elegans K07A12.1	CDOUG.g19460 aminomethyltransferase folate-binding domain Glycine cleveage T-protein C-terminal barrel domain elegans F39H2.3.2	CDOUG.g19461.t1	CDOUG.g19462.t1 Transmembrane protein 26 elegans Y119C1B.3	CDOUG.g19463.t1 elegans Y119C1B.10a	yes	Two BLAST hits but one appears to be a pseudogene. RNAseq supports expression of one SYP-3
11	Caenorhabditis	tropicalis		CTROP.Csp11.Scaffold630.g22309.t1 Transcriptional repressor TCF25 elegans K07A12.1	CTROP.Csp11.Scaffold630.g22308.t1 aminomethyltransferase folate-binding domain Glycine cleveage T-protein C-terminal barrel domain elegans F39H2.3.2	CTROP.Csp11.Scaffold630.g22307.t1	CTROP.Csp11.Scaffold630.g22306.t1 Transmembrane protein 26 elegans Y119C1B.3	CTROP.Csp11.Scaffold630.g22305.t1 no elegans hits
4	Caenorhabditis	brenneri		CBN32913 Transcriptional repressor TCF25 elegans K07A12.1	CBN20902a Glycine cleveage T-protein C-terminal barrel domain elegans F39H2.3.2	CBN32916	CBN22370 Transmembrane protein 26 elegans Y119C1B.3	CBN30384 Solute carrier family 35 member SLC35F1/F2/F6 elegans Y73E7A.3a	yes
23	Caenorhabditis	latens		CLATE.FL83_14704-RA Transcriptional repressor TCF25 elegans K07A12.1	CLATE.FL83_14705-RA Glycine cleveage T-protein C-terminal barrel domain elegans F39H2.3.2	CLATE.FL83_14706-RA	CLATE.FL83_14707-RA DNA repair metallo-beta-lactamase elegans F39H2.5.2 MoRTal germline	CLATE.FL83_14708-RA DNA repair metallo-beta-lactamase elegans F39H2.5.2 MoRTal germline	yes
d	Caenorhabditis	remanei		CREMA.FL82_16269-RA Transcriptional repressor TCF25 elegans K07A12.1	CREMA.FL82_16270-RA aminomethyltransferase folate-binding domain Glycine cleveage T-protein C-terminal barrel domain elegans F39H2.3.2	CREMA.FL82_16271-RA	CREMA.FL82_16272-RA DNA repair metallo-beta-lactamase elegans F39H2.5.2 MoRTal germline	CREMA.FL82_16273-RA Transmembrane protein 26 elegans Y119C1B.3
5	Caenorhabditis	sinica				CSINI.Csp5_scaffold_00940.g16938.t1	CSINI.Csp5_scaffold_00940.g16937.t1 elegans Y119C1B.9 2 (Zwei) IG domain protein	CSINI.Csp5_scaffold_00940.g16934.t1 no elegans hits
40	Caenorhabditis	tribulationis		CSP40.g21129.t1 elegans Y119C1B.6	CSP40.g21128.t3 bromodomain elegans Y119C1B.8a Bromodomain-containing protein bet-1	CSP40.g21127.t1	CSP40.g21126.t1 elegans Y119C1B.9 2 (Zwei) IG domain protein	CSP40.g21125.t1 elegans F39H2.1.2 FMRF-Like Peptide	yes
26	Caenorhabditis	zanzibari		CSP26.g13943.t1 elegans Y119C1B.6	CSP26.g13944.t1 bromodomain elegans Y119C1B.8a Bromodomain-containing protein bet-1	CSP26.g13945.t1			yes
b	Caenorhabditis	briggsae		CBG22251 P-type ATPase, A domain elegans D1007.15	CBG22250 Transmembrane protein 26 elegans Y119C1B.3	CBG22249	CBG22248 DNA repair metallo-beta-lactamase elegans F39H2.5.2 MoRTal germline	CBG22247 no elegans hits
9	Caenorhabditis	nigoni		Cni-ubr-4 elegans C44E4.1a (ubr-4) UBR E3 ubiquitin ligase homolog	Cnig_chr_I.g655 elegans Y57A10A.1	Cni-syp-3	Cnig_chr_I.g657 DNA repair metallo-beta-lactamase elegans F39H2.5.2 MoRTal germline	Cni-D1007.15 elegans D1007.15
34	Caenorhabditis	inopinata		CSP34.Sp34_10301100.t1 elegans K07A12.1	CSP34.Sp34_10301000.t1 elegans F39H2.3.2	CSP34.Sp34_10300910.t1	CSP34.Sp34_10300800.t1 elegans F39H2.5.2 MoRTal germline	CSP34.Sp34_10300700.t1 elegans F39H2.1.2 FMRF-Like Peptide
a	Caenorhabditis	elegans		K07A12.1 Transcriptional repressor TCF25	F39H2.3.1	F39H2.4	F39H2.5.1 MoRTal germline	F39H2.1.1 FMRF-Like Peptide
	Caenorhabditis	nouraguensis		CNOUR.g3896.t1 elegans K07A12.1 Transcriptional repressor TCF25	CNOUR.g3895.t1 elegans F39H2.3.2 aminomethyltransferase folate-binding domain Glycine cleveage T-protein C-terminal barrel domain	CNOUR.g3894.t1	CNOUR.g3893.t1 elegans F55H12.4	CNOUR.g3892.t1 elegans T08G11.5.2 Acetylcholine receptor subunit beta-type unc-29	yes	Ns in assembly near start of ORF. Corrected using RNAseq data from ERX1097556.
29	Caenorhabditis	becei		CSP29.g20788.t1 elegans K07A12.1 Transcriptional repressor TCF25	CSP29.g20787.t1 elegans F39H2.3.2 aminomethyltransferase folate-binding domain Glycine cleveage T-protein C-terminal barrel domain	CSP29.g20786.t1	CSP29.g20785.t1 elegans F55H12.4	CSP29.g20784.t1 elegans T08G11.5.2 Acetylcholine receptor subunit beta-type unc-29
39	Caenorhabditis	waitukubuli		CSP39.g15272.t1 elegans K07A12.1 Transcriptional repressor TCF25	CSP39.g15271.t1 elegans F39H2.3.2 aminomethyltransferase folate-binding domain Glycine cleveage T-protein C-terminal barrel domain	CSP39.g15270.t1	x	x	yes
28	Caenorhabditis	panamensis		elegans K07A12.1 Transcriptional repressor TCF25	CSP28.g12314.t1 elegans F39H2.3.2 aminomethyltransferase folate-binding domain Glycine cleveage T-protein C-terminal barrel domain	CSP28.g12313.t1	CSP28.g12312.t1 elegans F55H12.4	CSP28.g12311.t1 elegans T08G11.5.2 Acetylcholine receptor subunit beta-type unc-29
7	Caenorhabditis	afra		CAFRA.g8267.t1 elegans F37C12.2.3 Ectopic P granules protein 4	CAFRA.g8266.t1 elegans F39H2.3.2 aminomethyltransferase folate-binding domain Glycine cleveage T-protein C-terminal barrel domain	CAFRA.g8265.t1	CAFRA.g8264.t1 elegans Y119C1B.3	CAFRA.g8263.t1 elegans Y119C1B.3	yes
32	Caenorhabditis	sulstoni		CSP32.g14988.t1 elegans F37C12.2.3 Ectopic P granules protein 4	CSP32.g14987.t1 elegans F39H2.3.2 aminomethyltransferase folate-binding domain Glycine cleveage T-protein C-terminal barrel domain	CSP32.g14986.t1	CSP32.g14985.t1 elegans Y119C1B.3	CSP32.g14984.t2 elegans D1007.15	yes
c	Caenorhabditis	japonica		CJA16050 elegans K07A12.1 Transcriptional repressor TCF25	CJA17076b elegans F39H2.3.2 aminomethyltransferase folate-binding domain Glycine cleveage T-protein C-terminal barrel domain	CJA17918	CJA08944b Transmembrane protein 26 elegans Y119C1B.3	CJA11237a P-type ATPase transmembrane domain elegans D1007.15
	Caenorhabditis	virilis	CVIRI.g14123.t1 elegans K07A12.1 Transcriptional repressor TCF25	CVIRI.g14122.t1 elegans F39H2.3.2 HORMA domain Aminomethyltransferase folate-binding domain Glycine cleavage T-protein C-terminal barrel domain	CVIRI.g14122.t1 elegans Zk382.1a HIM-3	CVIRI.g14121.t1	CVIRI.g14120.t1 Transmembrane protein 26 elegans Y119C1B.3	CVIRI.g14119.t1 elegans D1007.15
	Caenorhabditis	angaria		CANGA.Cang_2012_03_13_00152.g5708.t1 elegans K07A12.1 Transcriptional repressor TCF25	CANGA.Cang_2012_03_13_00152.g5707.t1 elegans F39H2.3.2 aminomethyltransferase folate-binding domain Glycine cleveage T-protein C-terminal barrel domain	CANGA.Cang_2012_03_13_00152.g5706.t1	CANGA.Cang_2012_03_13_00152.g5705.t1 Transmembrane protein 26 elegans Y119C1B.3	CANGA.Cang_2012_03_13_00152.g5704.t1 elegans D1007.15		Ns in scaffold caused gap in c-terminus. Corrected using RNAseq.
	Caenorhabditis	castelli		CCAST.g17923.t1 elegans K07A12.1 Transcriptional repressor TCF25	CCAST.g17924.t1 elegans F39H2.3.2 aminomethyltransferase folate-binding domain Glycine cleveage T-protein C-terminal barrel domain	CCAST.g17925.t1	CCAST.g17926.t1 Transmembrane protein 26 elegans Y119C1B.3	CCAST.g17927.t1 elegans D1007.15	yes
38	Caenorhabditis	quiockensis		CSP38.g2643.t1 elegans K07A12.1 Transcriptional repressor TCF25	CSP38.g2644.t1 elegans F39H2.3.2 aminomethyltransferase folate-binding domain Glycine cleveage T-protein C-terminal barrel domain	CSP38.g2645.t1	CSP38.g2646.t1 Transmembrane protein 26 elegans Y119C1B.3	CSP38.g2647.t1 elegans D1007.15
	Caenorhabditis	plicata		CPLIC.g10179.t1 elegans F39H2.3.2 aminomethyltransferase folate-binding domain Glycine cleveage T-protein C-terminal barrel domain	CPLIC.g10180.t1 Horma domain elegans ZK381.1a.2 (HIM-3) High Incidence of Males	CPLIC.g10181.t1	CPLIC.g10182.t1 no elegans hit	CPLIC.g10183.t1 elegans F32H2.9 TuBulin, Alpha	yes
	Caenorhabditis	monodelphis			CMONO.g17113.t1 elegans Y47G6A.6 P300/CBP Associated Factor homolog	CMONO.g17112.t1	CMONO.g17111.t1 protein kinase domain elegans Y39G10AL.3.2 Cyclin-dependent kinase 7	CMONO.g17110.t1 elegans E04F6.15 short chain dehydrogenase

### Sheet: SYP-4 synteny
Species number	Genus	Species	Third 5-prime Gene name and description BLASTp match in C. elegans	Second 5-prime Gene name and description BLASTp match in C. elegans	First 5-prime Gene name and description BLASTp match in C. elegans	Syp-3 gene name	First 3-prime Gene name and description BLASTp match in C. elegans	Second 3-prime Gene name and description BLASTp match in C. elegans	Notes
10	Caenorhabditis	doughertyi		g20909 elegans Y71F9AR.1 BAM-2 uncharacterized protein	g20910 no elegans hits	CDOUG.g20909.t1	x	x
11	Caenorhabditis	tropicalis				caenorhabditis_tropicalis_JU1373_301_core_32_85_1__protein__CTROP.Csp11.Scaffold627.g6892.t1			Adjusted intron exon boundary based on alignment to brenneri
4	Caenorhabditis	brenneri		CBN28459 and CBN28366 (annotated as two genes, probably actually one) elegans Y71F9AR.1 BAM-2 uncharacterized protein	CBN28571 elegans H27M09.5	CBN08735	CBN07132 elegans Y71G9AM.4a conserved oligomeric golgi component	CBN-nxt-1 elegans Y71F9AM.5	Two hits but likely single gene based on RNAseq
						not annotated	CBN21820 elegans Y71G9AM.4a conserved oligomeric golgi component	CBN09865 NTF2-like domain elegans Y71F9AM.5a NTF2-related export protein
23	Caenorhabditis	latens		17240 elegans Y71F9AR.1 BAM-2 uncharacterized protein	17239 no elegans hits	CLATE.FL83.17238	17237 sec34-like fmaily elegans Y71G9AM.4a conserved oligomeric golgi component	17236 translocon-associated protein (TRAP) alpha subunit elegans Y71F9AM.6	Annotated gene has N-terminal extension not supported by RNAseq.
d	Caenorhabditis	remanei		g0822 no elegans hits	g08023 elegans Y71F9AR.1 BAM-2 uncharacterized protein	CREMA.FL82_08026-RA	g08027 sec34-like family elegans Y71G9AM.4a conserved oligomeric golgi component	g08028 translocon-associated protein (TRAP) alpha subunit elegans Y71F9AM.6	Annotated gene has N-terminal extension and an insertion but no RNAseq support for either. Corrected bsed on RNAseq.
5	Caenorhabditis	sinica				Csp5_scaffold_00925.g16811.t1
40	Caenorhabditis	tribulationis		g15407 elegans Y71F9AR.1 BAM-2 uncharacterized protein	g15408 protein kinase domain elegans C36B1.1 glycogen synthase kinase alpha subunit	CSP40.g15409	g15410 sec34-like family elegans Y71G9AM.4a conserved oligomeric golgi component	g15411 translocon-associated protein (TRAP) alpha subunit elegans Y71F9AM.6
26	Caenorhabditis	zanzibari		g17154 elegans Y71F9AR.1 BAM-2 uncharacterized protein	g17155 elegans H27M09.5	CSP26.g17157	g17157 signal P no hits in elegans	g17158 sec34-like family elegans Y71G9AM.4a conserved oligomeric golgi component
b	Caenorhabditis	briggsae		CBG04211 concanavalin A-like lectin elegans Y71F9AR BAM-2 uncharacterized protein	CBG04213 no elegans blast hits	CBG04214	CBG04215 elegans Y71G9AM.4a conserved oligomeric golgi component	CBG04218 NTF2-like domain elegans Y71F9AM.5a NTF2-related export protein	Annotated gene missing 12 AAs in the second half of the syp4. But there are clearly RNAseq reads spanning this gap. Manually edited based on BLASTing RNAseq reads: SRX5158488, SRX5158482, SRX5158481
9	Caenorhabditis	nigoni	Cni-bam2.1 elegans Y71F9AR.1 BAM-2 uncharacterized protein	Cni.g1017 elegans C36B1.1 glycogen synthase kinase alpha subunit	Cni.g1016 elegans H27M09.5	cni-syp-4	Cni-cogc3.1 elegans Y71G9AM.4a conserved oligomeric golgi component	Cni-nxt-1 NTF2-like domain elegans Y71F9AM.5a NTF2-related export protein
34	Caenorhabditis	inopinata	10146700 elegans Y71F9AR.1 BAM-2 uncharacterized protein	10146600 H27M09.5	10146500 no elegans blast hit	10146410	10146300 elegans Y71G9AM.4a conserved oligomeric golgi component	10146200 NTF2-like domain elegans Y71F9AM.5a NTF2-related export protein
a	Caenorhabditis	elegans		dyp-14 H27M09.4	H29M09.5	syp-4	rbp-5 H27M09.2 RNA pol II (B) subunit	sacy-1 H27M09.1 suppressor of ACY-4 sterility DEAD-box helicase 4
28	Caenorhabditis	panamensis		g9898 Ribosome biogenesis protein WDR12 elegans F55F8.5.2	g9899 mitochondrial and peroxisomal fissino factor MFF elegans F55F8.6	CSP28.g9900.t1	g9901 elegans F55F8.8	g9902 ZIP zinc transporter F55F8.96	SYP-4 annotation was connected with the 3-prime patched family gene. Corrected based on alignment to waitukubuli.
39	Caenorhabditis	waitukubuli		g829 Ribosome biogenesis protein WDR12 elegans F55F8.5.2	g828 mitochondrial and peroxisomal fissino factor MFF elegans F55F8.6	CSP39.g827	g826 patched family elegans F55F8.1.2	g825 epoxide hydrolase K07C5.5a
29	Caenorhabditis	becei		g961 Ribosome biogenesis protein WDR12 elegans F55F8.5.2	g960 mitochondrial and peroxisomal fissino factor MFF elegans F55F8.6	CSP29.g959	g958 patched family elegans F55F8.1.2	g957 elegans F55F8.8
17	Caenorhabditis	nouraguensis		g21990 Ribosome biogenesis protein WDR12 elegans F55F8.5.2	g21991 mitochondrial and peroxisomal fissino factor MFF elegans F55F8.6	CNOUR.g21992.t2
32	Caenorhabditis	sulstoni		g1472 Ribosome biogenesis protein WDR12 elegans F55F8.5.2	g1473 mitochondrial and peroxisomal fissino factor MFF elegans F55F8.6	CSP32.g1474	g1475 no elegans hits	g1476 H27M09.3	C-terminus has many Ns. Corrected based on RNAseq.
7	Caenorhabditis	afra		CAFRA.g5897 Ribosome biogenesis protein WDR12 elegans F55F8.5.2	CAFRA.g5896 mitochondrial and peroxisomal fissino factor MFF elegans F55F8.6	CAFRA.g5895	CAFRA.g5894 patched family elegans F55F8.1.2	CAFRA.g5893 elegans F55F8.8
c	Caenorhabditis	japonica			CJA17590 mitochondrial and peroxisomal fissino factor MFF elegans F55F8.6	CJA27976	X	X	SYP-4 annotation merged with wdr-12. No good way to manually correct.
	Caenorhabditis	virilis				CVIRI.g17841.t1			Several hits all alone or on edge of scaffold. Likely just singe copy plus assembly issues. Alone on scaffold
		virilis		end of scaffold	g1022 U-box domain Prp19/Pso4-like elegans T10F2.4 pre-mRNA processing factor	CVIRI.g10334.t1	g10335 elegans T12G3.2d	g10336 strictosidine synthase elegans T12G3.4
		virilis				CVIRI.g10899			Alone on scaffold.
		virilis		g57 BTB/POZ domain no elegans hits	g56 no elegans hits	CVIRI.g55	edge of scaffold		Cut off on edge of scaffold
	Caenorhabditis	angaria		g822 W06H12.1 zinc finger putative transcription factor family	g823 no elegans hits	CANGA.g824.t1	g825 CCAAT-binding transcription factor (CBF-B/NF-YA) subunit B elegans T08D10.1 nuclear transcription factor Y, alpha subunit	g826 PF13894 elegans Y53H1A
	Caenorhabditis	castelli		CCAST.g16400 AMP-binding enzyme elegans Y65B4BL.5a fatty acid CoA synthetase family	CCAST.g16401.t1 W06H12.1 zinc finger putative transcription factor family	CCAST.g16402	CCAST.g16403 CCAAT-binding transcription factor (CBF-B/NF-YA) subunit B elegans T08D10.1 nuclear transcription factor Y, alpha subunit	CCAST.g16404 PF13894 elegans Y53H1A
38	Caenorhabditis	quiockensis		CSP38.g18619.t1 elegans Y39G10AR.7a	CSP38.g18618 DNA replication licensing factor mcm4-B Y39G10AR.14a.2 yeast MCM (licensing factor) related	CSP38.g18617.t1	CSP38.g18616.t1 elegans Y39G10AR.32a	CSP38.g18615.t1 no elegans hits
	Caenorhabditis	plicata		CPLIC.g5294.t1 no elegans hits	CPLIC.g5295 no elegans hits	CPLIC.g5296.t1	CPLIC.g5297 patched family elegans F55F8.1.2	CPLIC.g5298.t1 ZIP Zinc transporter elegans F55F8.9b
	Caenorhabditis	monodelphis		CMONO.g4530.t1 elegans Y95B8A.10b Probable 3',5'-cyclic phosphodiesterase pde-6	CMONO.g4531.t1 elegans Y95B8A.11b High Incidence of Males (increased X chromosome loss)	CMONO.g4532	CMONO.g4533.t1 neurotransmitter-gated ion channel transmembrane region elegans B0207.12b Inhibitory amino acid receptor subunit gbr-2B	CMONO.g4534.t1 elegans B0207.12a Inhibitory amino acid receptor subunit gbr-2B	Aligns to C-terminal half of other SYP-4s but can't identify anything that matches N-term. Not sure if this is real or annotation issue.

### Sheet: SYP-5 synteny
Species number	Genus	Species	Second 5-prime neighbor gene	First 5-prime neighbor gene	Syp5	First 3-prime neighbor gene	Second 3-prime neighbor gene
10	Caenorhabditis	doughertyi	CDOUG.g13934.t1 BLAST to elegans K07A3.3b	CDOUG.g13933.t1 BLAST to elegans Y54E10A.17.2	CDOUG.g13932.t1	CDOUG.g13931.t1 BLAST to elegans Y54E10A.11 E3 ubiquitin-protein ligase listerin	CDOUG.g13930.t1 BLAST to elegans Y54E10A.10 Ribosome production factor 2 homolog
11	Caenorhabditis	tropicalis	CTROP.Csp11.Scaffold630.g16999.t1 BLAST to elegans K07A3.3b	CTROP.Csp11.Scaffold630.g16998.t1 BLAST to elegans Y54E10A.17.2	CTROP.Csp11.Scaffold630.g16997.t1	CTROP.Csp11.Scaffold630.g16996.t1 BLAST to elegans Y54E10A.11 E3 ubiquitin-protein ligase listerin	CTROP.Csp11.Scaffold630.g16995.t1 BLAST to elegans Y54E10A.10 Ribosome production factor 2 homolog
4	Caenorhabditis	brenneri			not annotated			Annotated gene based on alignment to C. doughertyi
23	Caenorhabditis	latens	CLATE.FL83_17279-RA BLAST to elegans K07A3.3b	CLATE.FL83_17278-RA BLAST to elegans Y54E10A.17.2	CLATE.FL83_17277-RA	CLATE.FL83_17276-RA BLAST to elegans Y105C5B.1	CLATE.FL83_17275-RA BLAST to elegans Y54E10A.11 E3 ubiquitin-protein ligase listerin
d	Caenorhabditis	remanei	CREMA.FL82_07981-RA BLAST to elegans K07A3.3b	CREMA.FL82_07982-RA BLAST to elegans Y54E10A.17.2	CREMA.FL82_07983-RA	CREMA.FL82_07984-RA BLAST to elegans Y54E10A.11 E3 ubiquitin-protein ligase listerin	CREMA.FL82_07985-RA BLAST to elegans Y54E10A.10 Ribosome production factor 2 homolog
5	Caenorhabditis	sinica	CSINI.Csp5_scaffold_00856.g16153.t1 BLAST to elegans K07A3.3b	CSINI.Csp5_scaffold_00856.g16152.t2 BLAST to elegans Y54E10A.17.2	CSINI.Csp5_scaffold_00856.g16151	CSINI.Csp5_scaffold_00856.g16150.t1 BLAST to elegans Y54E10A.11 E3 ubiquitin-protein ligase listerin	CSINI.Csp5_scaffold_00856.g16149.t1 BLAST to elegans Y54E10A.10 Ribosome production factor 2 homolog
40	Caenorhabditis	tribulationis	CSP40.g10822.t1 BLAST to elegans K07A3.3b	CSP40.g10821.t1 BLAST to elegans Y54E10A.17.2	CSP40.g10820.t1	CSP40.g10819.t1 BLAST to elegans Y54E10A.11 E3 ubiquitin-protein ligase listerin	CSP40.g10818.t1 BLAST to elegans Y54E10A.10 Ribosome production factor 2 homolog
26	Caenorhabditis	zanzibari	CSP26.g2505.t1 BLAST to elegans K07A3.3b	CSP26.g2504.t1 BLAST to elegans Y54E10A.17.2	CSP26.g2503.t1	CSP26.g2502.t1 BLAST to elegans Y54E10A.11 E3 ubiquitin-protein ligase listerin	CSP26.g2501.t1 BLAST to elegans Y54E10A.10 Ribosome production factor 2 homolog
b	Caenorhabditis	briggsae	CBG04167 BLAST to elegans K07A3.3b	CBG04168 BLAST to elegans Y54E10A.17.2	CBG04169	CBG25264 BLAST to elegans Y54E10A.11 E3 ubiquitin-protein ligase listerin	CBG04170 BLAST to elegans Y54E10A.10 Ribosome production factor 2 homolog
9	Caenorhabditis	nigoni	Cni-K07A3.3 BLAST to elegans K07A3.3b	Cnig_chr_I.g1061 BLAST to elegans Y54E10A.17.2	Cnig_chr_I.g1060	Cni-Y54E10A.11	Cni-dnc-6
34	Caenorhabditis	inopinata	CSP34.Sp34_10152100.t1 BLAST to elegans K06A5.7.2 M-phase inducer phosphatase cdc-25.1	CSP34.Sp34_10152000.t1 BLAST to elegans F56A8.8	CSP34.Sp34_10151900.t1	CSP34.Sp34_10151800.t1 BLAST to elegans Y54E10A.11 E3 ubiquitin-protein ligase listerin	CSP34.Sp34_10151700.t1 BLAST to elegans Y54E10A.10 Ribosome production factor 2 homolog
a	Caenorhabditis	elegans	Y54E10A.17.2	Y54E10A.13	Y54E10A.12	Y54E10A.11 E3 ubiquitin-protein ligase listerin	Y54E10A.12 Ribosome production factor 2 homolog
28	Caenorhabditis	panamensis	CSP28.g852.t1 BLAST to elegans K07A3.3b	CSP28.g851.t1 BLAST to elegans Y54E10A.17.2	CSP28.g850.t1	CSP28.g849.t1 BLAST to elegans Y54E10A.11 E3 ubiquitin-protein ligase listerin	CSP28.g848.t1 BLAST to elegans Y54E10A.6
39	Caenorhabditis	waitukubuli	x	x	CSP39.g3105	CSP39.g3104.t1 BLAST to elegans Y54E10A.11 E3 ubiquitin-protein ligase listerin	x	Only two genes on the scaffold. Duplication not likey real.
					CSP39.g25060.t1	CSP39.g25061.t1 BLAST to elegans Y54E10A.11 E3 ubiquitin-protein ligase listerin		Partial SYP-5. Only two genes on the scaffold
29	Caenorhabditis	becei	CSP29.g12682.t1 BLAST to elegans K07A3.3b	CSP29.g12683.t1 BLAST to elegans Y54E10A.17.2	CSP29.g12684.t1	CSP29.g12685.t1 BLAST to elegans Y54E10A.11 E3 ubiquitin-protein ligase listerin	CSP29.g12686.t1 BLAST to elegans Y54E10A.10 Ribosome production factor 2 homolog
17	Caenorhabditis	nouraguensis	CNOUR.g8761.t1 BLAST to elegans K07A3.3b	CNOUR.g8760.t1 BLAST to elegans Y54E10A.17.2	CNOUR.g8759.t1	CNOUR.g8758.t1 BLAST to elegans Y54E10A.11 E3 ubiquitin-protein ligase listerin	CNOUR.g8757.t1 BLAST to elegans Y54E10A.10 Ribosome production factor 2 homolog
32	Caenorhabditis	sulstoni	CSP32.g16923.t1 no elegans BLAST hits	CSP32.g16922.t1 BLAST to elegans Y54E10A.17.2	CSP32.g16921.t1	CSP32.g16920.t1 BLAST to elegans Y54E10A.11 E3 ubiquitin-protein ligase listerin	CSP32.g16919.t1 BLAST to elegans Y54E10A.10 Ribosome production factor 2 homolog
7	Caenorhabditis	afra	CAFRA.g7321.t1 BLAST to elegans K07A3.3b	CAFRA.g7320.t1 BLAST to elegans Y54E10A.17.2	CAFRA.g7319.t1	CAFRA.g7318.t1 BLAST to elegans Y54E10A.11 E3 ubiquitin-protein ligase listerin	CAFRA.g7317.t1 BLAST to elegans Y54E10A.10 Ribosome production factor 2 homolog	Manually edited based on alignment to sulstoni. Confirmed by RNAseq.
c	Caenorhabditis	japonica		CJA04245 BLAST to elegans Y54E10A.17.2	CJA18955.1			18955 and 32910 are right next to each other and the BLAST search matches to both of them. Likely incorrectly annotated as two genes.
					CJA32910
					CJA40814			short peptide, only gene on scaffold
					CJA41361			short peptide, only gene on scaffold
	Caenorhabditis	virilis		CVIRI.g15207.t1 BLAST to elegans C38D4.4	CVIRI.g15206	CVIRI.g15205.t1 No elegans BLAST hits	CVIRI.g15204.t1
	Caenorhabditis	angaria	x	x	CANGA.Cang_2012_03_13_01197.g15951.t3	CANGA.Cang_2012_03_13_01197.g15952.t1 No elegans BLAST hits	CANGA.Cang_2012_03_13_01197.g15953.t1 BLAST to elegans C25A8.5 Tyrosine-protein kinase	Ns in sequence.
	Caenorhabditis	castelli	CCAST.g7508.t1 BLAST to elegans Y38F2AR.7 ParaPleGiN AAA protease family	CCAST.g7507.t1 BLAST to elegans Y66D12A.20 Probable serine/threonine-protein kinase spe-6	CCAST.g7506.t1	CCAST.g7505.t1 BLAST to elegans T05C12.5 DYnein Light chain (Tctex type)	CCAST.g7504.t1 BLAST to elegans C25A8.5 Tyrosine-protein kinase
38	Caenorhabditis	quiockensis	CSP38.g7324.t1 BLAST to elegans C52E12.1	CSP38.g7325.t1 BLAST to elegans T23F11.2	CSP38.g7326.t1	CSP38.g7327.t1 BLAST to elegans C15F1.4 Probable translation initiation factor eIF-2B subunit gamma	CSP38.g7328.t1 BLAST to elegans C15F1.6 description Probable very-long-chain enoyl-CoA reductase art-1
	Caenorhabditis	plicata	CPLIC.g2097.t1 BLAST to elegans Y54E10A.17.2	CPLIC.g2098.t2 BLAST to elegans Y45G5AM.8 COHesin family	CPLIC.g2099.t1	CPLIC.g2100.t1 BLAST to elegans Y54E10A.11 E3 ubiquitin-protein ligase listerin	CPLIC.g2101.t1 BLAST to elegans Y54E10A.10 Ribosome production factor 2 homolog
	Caenorhabditis	monodelphis	CMONO.g6136.t1 BLAST to elegans F45E1.6 Histone H3.3 type 1	CMONO.g6135.t1 BLAST to elegans F13A7.7	CMONO.g6134.t1	x	x	on edge of scaffold
